# Pathogenic tau inhibits synaptic plasticity by blocking eIF4B-mediated local protein synthesis

**DOI:** 10.1101/2025.09.11.675671

**Authors:** Grant Kauwe, Doyle Lokitiyakul, Ivy L. Wong, Kevin Schneider, Varun Sridhar, Durai Sellegounder, Yani Y. Ngwala, Lei Yao, Jackson H. Chen, Kristeen A. Pareja-Navarro, Alissa L. Nana, Salvatore Spina, William W. Seeley, Lea T. Grinberg, Eric Verdin, David Furman, Celeste M. Karch, Li Gan, Tara E. Tracy

## Abstract

Activity-dependent modulation of synaptic strength is critical for encoding memories and it is inhibited in tauopathies including Alzheimer’s disease (AD) and Frontotemporal lobar degeneration with tau inclusions (FTLD-tau). Pathogenic tau accumulates in neurons where it obstructs synaptic plasticity. How tau blocks synaptic plasticity leading to memory loss is unclear. Here, we show that FTLD-tau inhibits plasticity by blocking activity-dependent protein synthesis in dendrites. In the plasticity-associated translatome, we identified a subset of downregulated translated mRNAs in FTLD-tau neurons that encode postsynaptic plasticity regulators. Protein synthesis was blocked by FTLD-tau binding to eIF4B which caused eIF4B dissociation from the translation initiation complex and reduced dendritic eIF4B levels. Inhibiting the tau-eIF4B interaction or enhancing eIF4B levels in FTLD-tau neurons restored local protein synthesis and synaptic plasticity. Together, this suggests that pathogenic tau binding to eIF4B disables the local synthesis of plasticity-related proteins that drive synapse strengthening and memory formation.
