## Supplementary material for "Pathogenic tau inhibits synaptic plasticity by blocking eIF4B-mediated local protein synthesis": Supplempantary Table S2

### Sheet: Table S2
Table S2. Information on the human brain tissues used for this study.
Immunoblot lane #	Sex	Age at death	Clinical	Primary Neuropath Dx	Post-mortem interval (hrs)	Alzheimer's disease neuropathological change (ADNC)	Brain region
1	M	76	Control	None	8.2	Low	Middle temporal gyrus
2	F	86	Control	None	7.8	Low	Middle temporal gyrus
3	M	94	Control	None	20	Low	Middle temporal gyrus
4	F	86	Control	None	6.4	Not ADNC	Middle temporal gyrus
5	F	92	Control	None	8	Not ADNC	Middle temporal gyrus
6	F	82	Control	None	9.6	Low	Middle temporal gyrus
7	F	84	Control	None	7.7	Low	Middle temporal gyrus
8	M	88	AD	AD	10.8	High	Middle temporal gyrus
9	M	88	AD	AD	9.8	High	Middle temporal gyrus
10	M	82	AD	AD	6.7	High	Middle temporal gyrus
11	M	85	AD	AD	11.2	High	Middle temporal gyrus
12	M	86	AD	AD	8.6	High	Middle temporal gyrus
13	M	82	AD	AD	9	High	Middle temporal gyrus
14	F	89	AD	AD	15.8	High	Middle temporal gyrus
